# SUNi mutagenesis: scalable and uniform nicking for efficient generation of variant libraries

**DOI:** 10.1101/2023.03.04.531087

**Authors:** Taylor L. Mighell, Ignasi Toledano, Ben Lehner

**Affiliations:** Center for Genomic Regulation (CRG), The Barcelona Institute of Science and Technology, Barcelona, Spain; Universitat Pompeu Fabra (UPF), Barcelona, Spain; Institució Catalana de Recerca i Estudis Avançats (ICREA), Barcelona, Spain; Wellcome Sanger Institute, Wellcome Genome Campus, Hinxton, UK

## Abstract

Multiplexed assays of variant effects (MAVEs) have made possible the functional assessment of all possible mutations to genes and regulatory sequences. A core pillar of the approach is generation of variant libraries, but current methods are either difficult to scale or not uniform enough to enable MAVEs at the scale of gene families or beyond. We present an improved method called Scalable and Uniform Nicking (SUNi) mutagenesis that combines massive scalability with high uniformity to enable cost-effective MAVEs of gene families and eventually genomes.
