## Supplementary tables for "SUNi mutagenesis: scalable and uniform nicking for efficient generation of variant libraries"

### Sheet: Supplemental Table 1
Name	Sequence
MOR_nicking_T2seq_F	ACACTCTTTCCCTACACGACGCTCTTCCGATCTNNNNNCCCACTTAGATGGCAACCTG
MOR_nicking_T2seq_R	GTGACTGGAGTTCAGACGTGTGCTCTTCCGATCTNNNNNTCCGAAGAGCCCCACCAC
MOR_nicking_T6seq_F	ACACTCTTTCCCTACACGACGCTCTTCCGATCTNNNNNTCCTCTCTTCAGCCATTGGT
MOR_nicking_T6seq_R	GTGACTGGAGTTCAGACGTGTGCTCTTCCGATCTNNNNNAGCACTGGCATAATGAAGGC
b2AR_Tile2_PCR1_5N_F	ACACTCTTTCCCTACACGACGCTCTTCCGATCTNNNNNGAGCGTCTGCAGACGGTC
b2AR_Tile2_PCR1_5N_R	GTGACTGGAGTTCAGACGTGTGCTCTTCCGATCTNNNNNCAGGCTCTGGTACTTGAAAGG
b2AR_satmut_tile2_R	GACCGTCTGCAGACGCTC
b2AR_satmut_tile2_F	CCTTTCAAGTACCAGAGCCTG
dialout_tile2_F	GAGCGTCTGCAGACGGTC
dialout_tile2_R	CAGGCTCTGGTACTTGAAAGG
indexed_i5	AATGATACGGCGACCACCGAGATCTACAC[index]ACACTCTTTCCCTACACGACGCTCTTC
indexed_i7	CAAGCAGAAGACGGCATACGAGAT[index]GTGACTGGAGTTCAGACGTGTGCTCTTC
MOR2 template sequence	TCCGACCCATGCGGTCCGAACCGCACCGACCTGGGCGGGAGAGACAGCCTGTGCCCTCCGACCGGCAGTCCCTCCATGATCACGGCCATCACGATCATGGCCCTCTACTCCATCGTGTGC
MOR6 template sequence	CTTCCTGTAATGTTCATGGCTACAACAAAATACAGGCAAGGTTCCATAGATTGTACACTAACATTCTCTCATCCAACCTGGTACTGGGAAAACCTGCTGAAGATCTGTGTTTTCATCTTC
b2AR2 template sequence	ACCAACTACTTCATCACTTCACTGGCCTGTGCTGATCTGGTCATGGGCCTGGCAGTGGTGCCCTTTGGGGCCGCCCATATTCTTATGAAAATGTGGACTTTTGGCAACTTCTGGTGCGAGTTTTGGACTTCCATTGATGTGCTGTGCGTCACGGCCAGCATTGAGACCCTGTGCGTGATCGCAGTGGATCGCTACTTTGCCATTACTTCA

### Sheet: Supplemental Table 2
Target	design	codon target	oligo sequence
MORT2	opt1	42	GTCAACTTGTCCCACTTAGATGGCAACCTGNNKGACCCATGCGGTCCGAACCG
MORT2	opt1	43	CTTGTCCCACTTAGATGGCAACCTGTCCNNKCCATGCGGTCCGAACCGCAC
MORT2	opt1	44	CCCACTTAGATGGCAACCTGTCCGACNNKTGCGGTCCGAACCGCACCGA
MORT2	opt1	45	ACTTAGATGGCAACCTGTCCGACCCANNKGGTCCGAACCGCACCGACCT
MORT2	opt1	46	TGGCAACCTGTCCGACCCATGCNNKCCGAACCGCACCGACCTGGG
MORT2	opt1	47	CAACCTGTCCGACCCATGCGGTNNKAACCGCACCGACCTGGGCGG
MORT2	opt1	48	TGTCCGACCCATGCGGTCCGNNKCGCACCGACCTGGGCGGGAG
MORT2	opt1	49	TCCGACCCATGCGGTCCGAACNNKACCGACCTGGGCGGGAGAGA
MORT2	opt1	50	ACCCATGCGGTCCGAACCGCNNKGACCTGGGCGGGAGAGACAGC
MORT2	opt1	51	CATGCGGTCCGAACCGCACCNNKCTGGGCGGGAGAGACAGCCTG
MORT2	opt1	52	GCGGTCCGAACCGCACCGACNNKGGCGGGAGAGACAGCCTGTGC
MORT2	opt1	53	GTCCGAACCGCACCGACCTGNNKGGGAGAGACAGCCTGTGCCCTC
MORT2	opt1	54	CGAACCGCACCGACCTGGGCNNKAGAGACAGCCTGTGCCCTCCGA
MORT2	opt1	55	AACCGCACCGACCTGGGCGGGNNKGACAGCCTGTGCCCTCCGACC
MORT2	opt1	56	GCACCGACCTGGGCGGGAGANNKAGCCTGTGCCCTCCGACCGG
MORT2	opt1	57	CCGACCTGGGCGGGAGAGACNNKCTGTGCCCTCCGACCGGCAG
MORT2	opt1	58	GACCTGGGCGGGAGAGACAGCNNKTGCCCTCCGACCGGCAGTCC
MORT2	opt1	59	CTGGGCGGGAGAGACAGCCTGNNKCCTCCGACCGGCAGTCCCTC
MORT2	opt1	60	GGCGGGAGAGACAGCCTGTGCNNKCCGACCGGCAGTCCCTCCATG
MORT2	opt1	61	GGGAGAGACAGCCTGTGCCCTNNKACCGGCAGTCCCTCCATGATCAC
MORT2	opt1	62	GAGAGACAGCCTGTGCCCTCCGNNKGGCAGTCCCTCCATGATCACGGC
MORT2	opt1	63	ACAGCCTGTGCCCTCCGACCNNKAGTCCCTCCATGATCACGGCCATCA
MORT2	opt1	64	GCCTGTGCCCTCCGACCGGCNNKCCCTCCATGATCACGGCCATCACG
MORT2	opt1	65	TGTGCCCTCCGACCGGCAGTNNKTCCATGATCACGGCCATCACGATCATG
MORT2	opt1	66	GCCCTCCGACCGGCAGTCCCNNKATGATCACGGCCATCACGATCATGGC
MORT2	opt1	67	CTCCGACCGGCAGTCCCTCCNNKATCACGGCCATCACGATCATGGCC
MORT2	opt1	68	CCGACCGGCAGTCCCTCCATGNNKACGGCCATCACGATCATGGCCC
MORT2	opt1	69	CGACCGGCAGTCCCTCCATGATCNNKGCCATCACGATCATGGCCCTCTACTC
MORT2	opt1	70	CCGGCAGTCCCTCCATGATCACGNNKATCACGATCATGGCCCTCTACTCCATCG
MORT2	opt1	71	GCAGTCCCTCCATGATCACGGCCNNKACGATCATGGCCCTCTACTCCATCGT
MORT2	opt1	72	CAGTCCCTCCATGATCACGGCCATCNNKATCATGGCCCTCTACTCCATCGTGTGC
MORT2	opt1	73	CCCTCCATGATCACGGCCATCACGNNKATGGCCCTCTACTCCATCGTGTGC
MORT2	opt1	74	CCTCCATGATCACGGCCATCACGATCNNKGCCCTCTACTCCATCGTGTGCGTG
MORT2	opt1	75	TCCATGATCACGGCCATCACGATCATGNNKCTCTACTCCATCGTGTGCGTGGTGG
MORT2	opt1	76	TCACGGCCATCACGATCATGGCCNNKTACTCCATCGTGTGCGTGGTGGG
MORT2	opt1	77	CGGCCATCACGATCATGGCCCTCNNKTCCATCGTGTGCGTGGTGGGG
MORT2	opt1	78	GGCCATCACGATCATGGCCCTCTACNNKATCGTGTGCGTGGTGGGGCT
MORT2	opt1	79	CCATCACGATCATGGCCCTCTACTCCNNKGTGTGCGTGGTGGGGCTCTTC
MORT2	opt1	80	CATCACGATCATGGCCCTCTACTCCATCNNKTGCGTGGTGGGGCTCTTCGG
MORT2	opt1	81	CGATCATGGCCCTCTACTCCATCGTGNNKGTGGTGGGGCTCTTCGGAAACTTCC
MORT6	opt1	202	CAACTGGATCCTCTCTTCAGCCATTGGTNNKCCTGTAATGTTCATGGCTACAACAAAATACAGGCA
MORT6	opt1	203	AACTGGATCCTCTCTTCAGCCATTGGTCTTNNKGTAATGTTCATGGCTACAACAAAATACAGGCAAGGT
MORT6	opt1	204	GGATCCTCTCTTCAGCCATTGGTCTTCCTNNKATGTTCATGGCTACAACAAAATACAGGCAAGGTT
MORT6	opt1	205	GATCCTCTCTTCAGCCATTGGTCTTCCTGTANNKTTCATGGCTACAACAAAATACAGGCAAGGTTCC
MORT6	opt1	206	TCCTCTCTTCAGCCATTGGTCTTCCTGTAATGNNKATGGCTACAACAAAATACAGGCAAGGTTCCATAG
MORT6	opt1	207	CTCTCTTCAGCCATTGGTCTTCCTGTAATGTTCNNKGCTACAACAAAATACAGGCAAGGTTCCATAGATTGT
MORT6	opt1	208	CTCTTCAGCCATTGGTCTTCCTGTAATGTTCATGNNKACAACAAAATACAGGCAAGGTTCCATAGATTGTACACTA
MORT6	opt1	209	GCCATTGGTCTTCCTGTAATGTTCATGGCTNNKACAAAATACAGGCAAGGTTCCATAGATTGTACACTAACA
MORT6	opt1	210	CCATTGGTCTTCCTGTAATGTTCATGGCTACANNKAAATACAGGCAAGGTTCCATAGATTGTACACTAACATTCT
MORT6	opt1	211	CATTGGTCTTCCTGTAATGTTCATGGCTACAACANNKTACAGGCAAGGTTCCATAGATTGTACACTAACATTCTC
MORT6	opt1	212	CATTGGTCTTCCTGTAATGTTCATGGCTACAACAAAANNKAGGCAAGGTTCCATAGATTGTACACTAACATTCTCTC
MORT6	opt1	213	ATTGGTCTTCCTGTAATGTTCATGGCTACAACAAAATACNNKCAAGGTTCCATAGATTGTACACTAACATTCTCTCATCCAA
MORT6	opt1	214	GTCTTCCTGTAATGTTCATGGCTACAACAAAATACAGGNNKGGTTCCATAGATTGTACACTAACATTCTCTCATCCAACC
MORT6	opt1	215	CCTGTAATGTTCATGGCTACAACAAAATACAGGCAANNKTCCATAGATTGTACACTAACATTCTCTCATCCAACCTG
MORT6	opt1	216	AATGTTCATGGCTACAACAAAATACAGGCAAGGTNNKATAGATTGTACACTAACATTCTCTCATCCAACCTGGTACT
MORT6	opt1	217	TCATGGCTACAACAAAATACAGGCAAGGTTCCNNKGATTGTACACTAACATTCTCTCATCCAACCTGGTACT
MORT6	opt1	218	CATGGCTACAACAAAATACAGGCAAGGTTCCATANNKTGTACACTAACATTCTCTCATCCAACCTGGTACTG
MORT6	opt1	219	GGCTACAACAAAATACAGGCAAGGTTCCATAGATNNKACACTAACATTCTCTCATCCAACCTGGTACTGG
MORT6	opt1	220	GCTACAACAAAATACAGGCAAGGTTCCATAGATTGTNNKCTAACATTCTCTCATCCAACCTGGTACTGGGAAA
MORT6	opt1	221	CTACAACAAAATACAGGCAAGGTTCCATAGATTGTACANNKACATTCTCTCATCCAACCTGGTACTGGGAAAA
MORT6	opt1	222	ACAACAAAATACAGGCAAGGTTCCATAGATTGTACACTANNKTTCTCTCATCCAACCTGGTACTGGGAAAACC
MORT6	opt1	223	ACAAAATACAGGCAAGGTTCCATAGATTGTACACTAACANNKTCTCATCCAACCTGGTACTGGGAAAACCT
MORT6	opt1	224	AAAATACAGGCAAGGTTCCATAGATTGTACACTAACATTCNNKCATCCAACCTGGTACTGGGAAAACCTGC
MORT6	opt1	225	CAGGCAAGGTTCCATAGATTGTACACTAACATTCTCTNNKCCAACCTGGTACTGGGAAAACCTGCTG
MORT6	opt1	226	GGCAAGGTTCCATAGATTGTACACTAACATTCTCTCATNNKACCTGGTACTGGGAAAACCTGCTGAAGA
MORT6	opt1	227	CAAGGTTCCATAGATTGTACACTAACATTCTCTCATCCANNKTGGTACTGGGAAAACCTGCTGAAGATCTGT
MORT6	opt1	228	GGTTCCATAGATTGTACACTAACATTCTCTCATCCAACCNNKTACTGGGAAAACCTGCTGAAGATCTGTGTTTTC
MORT6	opt1	229	CCATAGATTGTACACTAACATTCTCTCATCCAACCTGGNNKTGGGAAAACCTGCTGAAGATCTGTGTTTTCATC
MORT6	opt1	230	CATAGATTGTACACTAACATTCTCTCATCCAACCTGGTACNNKGAAAACCTGCTGAAGATCTGTGTTTTCATCTTCG
MORT6	opt1	231	ACACTAACATTCTCTCATCCAACCTGGTACTGGNNKAACCTGCTGAAGATCTGTGTTTTCATCTTCGC
MORT6	opt1	232	CTAACATTCTCTCATCCAACCTGGTACTGGGAANNKCTGCTGAAGATCTGTGTTTTCATCTTCGCCT
MORT6	opt1	233	TAACATTCTCTCATCCAACCTGGTACTGGGAAAACNNKCTGAAGATCTGTGTTTTCATCTTCGCCTTCATTATGC
MORT6	opt1	234	TCTCATCCAACCTGGTACTGGGAAAACCTGNNKAAGATCTGTGTTTTCATCTTCGCCTTCATTATGCC
MORT6	opt1	235	CCAACCTGGTACTGGGAAAACCTGCTGNNKATCTGTGTTTTCATCTTCGCCTTCATTATGCCA
MORT6	opt1	236	CAACCTGGTACTGGGAAAACCTGCTGAAGNNKTGTGTTTTCATCTTCGCCTTCATTATGCCAGT
MORT6	opt1	237	CCTGGTACTGGGAAAACCTGCTGAAGATCNNKGTTTTCATCTTCGCCTTCATTATGCCAGTGC
MORT6	opt1	238	TGGTACTGGGAAAACCTGCTGAAGATCTGTNNKTTCATCTTCGCCTTCATTATGCCAGTGCTC
MORT6	opt1	239	GTACTGGGAAAACCTGCTGAAGATCTGTGTTNNKATCTTCGCCTTCATTATGCCAGTGCTCATC
MORT6	opt1	240	ACTGGGAAAACCTGCTGAAGATCTGTGTTTTCNNKTTCGCCTTCATTATGCCAGTGCTCATCATT
MORT6	opt1	241	TGGGAAAACCTGCTGAAGATCTGTGTTTTCATCNNKGCCTTCATTATGCCAGTGCTCATCATTACCG
MORT2	SUNi	42	GGGTCAACTTGTCCCACTTAGATGGCAACCTGNNKGACCCATGCGGTCCGAACCG
MORT2	SUNi	43	GGGTCAACTTGTCCCACTTAGATGGCAACCTGTCCNNKCCATGCGGTCCGAACCGCAC
MORT2	SUNi	44	CCCACTTAGATGGCAACCTGTCCGACNNKTGCGGTCCGAACCGCACC
MORT2	SUNi	45	CCCACTTAGATGGCAACCTGTCCGACCCANNKGGTCCGAACCGCACCGACCT
MORT2	SUNi	46	GGCAACCTGTCCGACCCATGCNNSCCGAACCGCACCGACCTGG
MORT2	SUNi	47	GGCAACCTGTCCGACCCATGCGGTNNKAACCGCACCGACCTGGGCG
MORT2	SUNi	48	GTCCGACCCATGCGGTCCGNNKCGCACCGACCTGGGCGGG
MORT2	SUNi	49	CCGACCCATGCGGTCCGAACNNKACCGACCTGGGCGGGAGAGA
MORT2	SUNi	50	CCCATGCGGTCCGAACCGCNNKGACCTGGGCGGGAGAGACAGC
MORT2	SUNi	51	CCCATGCGGTCCGAACCGCACCNNKCTGGGCGGGAGAGACAGCCTG
MORT2	SUNi	52	CGGTCCGAACCGCACCGACNNKGGCGGGAGAGACAGCCTGTGC
MORT2	SUNi	53	CGGTCCGAACCGCACCGACCTGNNKGGGAGAGACAGCCTGTGCCCTC
MORT2	SUNi	54	CCGAACCGCACCGACCTGGGCNNKAGAGACAGCCTGTGCCCTCCGA
MORT2	SUNi	55	CGCACCGACCTGGGCGGGNNKGACAGCCTGTGCCCTCCGACC
MORT2	SUNi	56	CGCACCGACCTGGGCGGGAGANNKAGCCTGTGCCCTCCGACCG
MORT2	SUNi	57	CCGACCTGGGCGGGAGAGACNNKCTGTGCCCTCCGACCGGCA
MORT2	SUNi	58	CCGACCTGGGCGGGAGAGACAGCNNKTGCCCTCCGACCGGCAGTC
MORT2	SUNi	59	CTGGGCGGGAGAGACAGCCTGNNKCCTCCGACCGGCAGTCCCTC
MORT2	SUNi	60	GCGGGAGAGACAGCCTGTGCNNSCCGACCGGCAGTCCCTCCATG
MORT2	SUNi	61	GGGAGAGACAGCCTGTGCCCTNNKACCGGCAGTCCCTCCATGATCAC
MORT2	SUNi	62	GGGAGAGACAGCCTGTGCCCTCCGNNKGGCAGTCCCTCCATGATCACGGC
MORT2	SUNi	63	CAGCCTGTGCCCTCCGACCNNKAGTCCCTCCATGATCACGGCCATCA
MORT2	SUNi	64	GCCTGTGCCCTCCGACCGGCNNSCCCTCCATGATCACGGCCATCACG
MORT2	SUNi	65	GTGCCCTCCGACCGGCAGTNNKTCCATGATCACGGCCATCACGATCATG
MORT2	SUNi	66	CCCTCCGACCGGCAGTCCCNNKATGATCACGGCCATCACGATCATGGC
MORT2	SUNi	67	CCCTCCGACCGGCAGTCCCTCCNNKATCACGGCCATCACGATCATGGCC
MORT2	SUNi	68	CCGACCGGCAGTCCCTCCATGNNKACGGCCATCACGATCATGGCCC
MORT2	SUNi	69	CCGACCGGCAGTCCCTCCATGATCNNKGCCATCACGATCATGGCCCTCTACTC
MORT2	SUNi	70	CGGCAGTCCCTCCATGATCACGNNKATCACGATCATGGCCCTCTACTCCATCG
MORT2	SUNi	71	GGCAGTCCCTCCATGATCACGGCCNNKACGATCATGGCCCTCTACTCCATCGT
MORT2	SUNi	72	GGCAGTCCCTCCATGATCACGGCCATCNNKATCATGGCCCTCTACTCCATCGTGTGC
MORT2	SUNi	73	CCCTCCATGATCACGGCCATCACGNNKATGGCCCTCTACTCCATCGTGTGC
MORT2	SUNi	74	CCCTCCATGATCACGGCCATCACGATCNNKGCCCTCTACTCCATCGTGTGCGTG
MORT2	SUNi	75	CCCTCCATGATCACGGCCATCACGATCATGNNKCTCTACTCCATCGTGTGCGTGGTGG
MORT2	SUNi	76	CACGGCCATCACGATCATGGCCNNKTACTCCATCGTGTGCGTGGTGGG
MORT2	SUNi	77	GGCCATCACGATCATGGCCCTCNNKTCCATCGTGTGCGTGGTGGGG
MORT2	SUNi	78	GCCATCACGATCATGGCCCTCTACNNKATCGTGTGCGTGGTGGGGCT
MORT2	SUNi	79	GCCATCACGATCATGGCCCTCTACTCCNNKGTGTGCGTGGTGGGGCTCTTC
MORT2	SUNi	80	GCCATCACGATCATGGCCCTCTACTCCATCNNKTGCGTGGTGGGGCTCTTCGG
MORT2	SUNi	81	CGATCATGGCCCTCTACTCCATCGTGNNKGTGGTGGGGCTCTTCGGAAACTTCC
MORT6	SUNi	202	GCAACTGGATCCTCTCTTCAGCCATTGGTNNSCCTGTAATGTTCATGGCTACAACAAAATACAGGCA
MORT6	SUNi	203	CTGGATCCTCTCTTCAGCCATTGGTCTTNNSGTAATGTTCATGGCTACAACAAAATACAGGCAAGGT
MORT6	SUNi	204	GGATCCTCTCTTCAGCCATTGGTCTTCCTNNKATGTTCATGGCTACAACAAAATACAGGCAAGGTT
MORT6	SUNi	205	CCTCTCTTCAGCCATTGGTCTTCCTGTANNKTTCATGGCTACAACAAAATACAGGCAAGGTTCC
MORT6	SUNi	206	CTCTCTTCAGCCATTGGTCTTCCTGTAATGNNKATGGCTACAACAAAATACAGGCAAGGTTCCATAG
MORT6	SUNi	207	CTCTTCAGCCATTGGTCTTCCTGTAATGTTCNNKGCTACAACAAAATACAGGCAAGGTTCCATAGATTGT
MORT6	SUNi	208	CTCTTCAGCCATTGGTCTTCCTGTAATGTTCATGNNSACAACAAAATACAGGCAAGGTTCCATAGATTGTACACTA
MORT6	SUNi	209	GCCATTGGTCTTCCTGTAATGTTCATGGCTNNKACAAAATACAGGCAAGGTTCCATAGATTGTACACTAACA
MORT6	SUNi	210	GCCATTGGTCTTCCTGTAATGTTCATGGCTACANNKAAATACAGGCAAGGTTCCATAGATTGTACACTAACATTCT
MORT6	SUNi	211	GCCATTGGTCTTCCTGTAATGTTCATGGCTACAACANNKTACAGGCAAGGTTCCATAGATTGTACACTAACATTCTC
MORT6	SUNi	212	GCCATTGGTCTTCCTGTAATGTTCATGGCTACAACAAAANNKAGGCAAGGTTCCATAGATTGTACACTAACATTCTCTC
MORT6	SUNi	213	GGTCTTCCTGTAATGTTCATGGCTACAACAAAATACNNKCAAGGTTCCATAGATTGTACACTAACATTCTCTCATCCAA
MORT6	SUNi	214	GTCTTCCTGTAATGTTCATGGCTACAACAAAATACAGGNNKGGTTCCATAGATTGTACACTAACATTCTCTCATCCAACC
MORT6	SUNi	215	CTGTAATGTTCATGGCTACAACAAAATACAGGCAANNSTCCATAGATTGTACACTAACATTCTCTCATCCAACCTG
MORT6	SUNi	216	CTGTAATGTTCATGGCTACAACAAAATACAGGCAAGGTNNKATAGATTGTACACTAACATTCTCTCATCCAACCTGGTACT
MORT6	SUNi	217	GTAATGTTCATGGCTACAACAAAATACAGGCAAGGTTCCNNKGATTGTACACTAACATTCTCTCATCCAACCTGGTACT
MORT6	SUNi	217	GTAATGTTCATGGCTACAACAAAATACAGGCAAGGTTCCNNKGATTGTACACTAACATTCTCTCATCCAACCTGGTACT
MORT6	SUNi	218	GGCTACAACAAAATACAGGCAAGGTTCCATANNSTGTACACTAACATTCTCTCATCCAACCTGGTACTG
MORT6	SUNi	219	GGCTACAACAAAATACAGGCAAGGTTCCATAGATNNSACACTAACATTCTCTCATCCAACCTGGTACTGG
MORT6	SUNi	220	GGCTACAACAAAATACAGGCAAGGTTCCATAGATTGTNNKCTAACATTCTCTCATCCAACCTGGTACTGGGAAA
MORT6	SUNi	221	GGCTACAACAAAATACAGGCAAGGTTCCATAGATTGTACANNKACATTCTCTCATCCAACCTGGTACTGGGAAAA
MORT6	SUNi	222	ACAACAAAATACAGGCAAGGTTCCATAGATTGTACACTANNKTTCTCTCATCCAACCTGGTACTGGGAAAACC
MORT6	SUNi	222	ACAACAAAATACAGGCAAGGTTCCATAGATTGTACACTANNKTTCTCTCATCCAACCTGGTACTGGGAAAACC
MORT6	SUNi	223	AACAAAATACAGGCAAGGTTCCATAGATTGTACACTAACANNKTCTCATCCAACCTGGTACTGGGAAAACCT
MORT6	SUNi	223	AACAAAATACAGGCAAGGTTCCATAGATTGTACACTAACANNKTCTCATCCAACCTGGTACTGGGAAAACCT
MORT6	SUNi	224	CAGGCAAGGTTCCATAGATTGTACACTAACATTCNNSCATCCAACCTGGTACTGGGAAAACCTGC
MORT6	SUNi	225	GGCAAGGTTCCATAGATTGTACACTAACATTCTCTNNSCCAACCTGGTACTGGGAAAACCTGCTG
MORT6	SUNi	226	GGCAAGGTTCCATAGATTGTACACTAACATTCTCTCATNNKACCTGGTACTGGGAAAACCTGCTGAAGA
MORT6	SUNi	227	GGTTCCATAGATTGTACACTAACATTCTCTCATCCANNKTGGTACTGGGAAAACCTGCTGAAGATCTGT
MORT6	SUNi	228	GGTTCCATAGATTGTACACTAACATTCTCTCATCCAACCNNKTACTGGGAAAACCTGCTGAAGATCTGTGTTTTC
MORT6	SUNi	229	CCATAGATTGTACACTAACATTCTCTCATCCAACCTGGNNKTGGGAAAACCTGCTGAAGATCTGTGTTTTCATC
MORT6	SUNi	230	CATAGATTGTACACTAACATTCTCTCATCCAACCTGGTACNNKGAAAACCTGCTGAAGATCTGTGTTTTCATCTTCG
MORT6	SUNi	230	CATAGATTGTACACTAACATTCTCTCATCCAACCTGGTACNNKGAAAACCTGCTGAAGATCTGTGTTTTCATCTTCG
MORT6	SUNi	231	CACTAACATTCTCTCATCCAACCTGGTACTGGNNKAACCTGCTGAAGATCTGTGTTTTCATCTTCGC
MORT6	SUNi	232	CACTAACATTCTCTCATCCAACCTGGTACTGGGAANNKCTGCTGAAGATCTGTGTTTTCATCTTCGCCT
MORT6	SUNi	233	CACTAACATTCTCTCATCCAACCTGGTACTGGGAAAACNNKCTGAAGATCTGTGTTTTCATCTTCGCCTTCATTATGC
MORT6	SUNi	234	CTCATCCAACCTGGTACTGGGAAAACCTGNNKAAGATCTGTGTTTTCATCTTCGCCTTCATTATGCC
MORT6	SUNi	235	CCAACCTGGTACTGGGAAAACCTGCTGNNKATCTGTGTTTTCATCTTCGCCTTCATTATGCCA
MORT6	SUNi	236	CCTGGTACTGGGAAAACCTGCTGAAGNNKTGTGTTTTCATCTTCGCCTTCATTATGCCAGT
MORT6	SUNi	237	CTGGTACTGGGAAAACCTGCTGAAGATCNNSGTTTTCATCTTCGCCTTCATTATGCCAGTGC
MORT6	SUNi	238	GGTACTGGGAAAACCTGCTGAAGATCTGTNNSTTCATCTTCGCCTTCATTATGCCAGTGCTC
MORT6	SUNi	239	CTGGGAAAACCTGCTGAAGATCTGTGTTNNKATCTTCGCCTTCATTATGCCAGTGCTCATC
MORT6	SUNi	240	CTGGGAAAACCTGCTGAAGATCTGTGTTTTCNNKTTCGCCTTCATTATGCCAGTGCTCATCATT
MORT6	SUNi	241	GGGAAAACCTGCTGAAGATCTGTGTTTTCATCNNKGCCTTCATTATGCCAGTGCTCATCATTACCG

### Sheet: Supplemental Table 3
Target	Design	Raw reads	Reads pass vsearch	% pass vsearch	Reads pass cutadapt	% pass cutadapt	# vars programmed	per var coverage		%programmed	%WT	%not attributed
AmiE_1	Original nicking	4735083	4430748	0.935728	4335422	0.978485	4472	969.459		65.3	23.8	10.9
AmiE_2	Original nicking	5969877	5501922	0.921614	5372356	0.976451	4472	1201.33		64.2	23.3	12.5
MOR_T2	opt1	718316	654157	0.910681	654156	0.999998	1266	516.711		63.8	26.9	9.3
MOR_T6	opt1	998994	929438	0.930374	929438	1	1262	736.48		58.8	33.2	8.1
MOR_T2	SUNi	2059191	1855636	0.901148	1855633	0.999998	1270	1461.13		77.5	13.9	8.6
MOR_T6	SUNi	4058581	3918277	0.96543	3918275	0.999999	1271	3082.83		68.9	23.7	7.4
b2AR	cassette	577695	545578	0.944405	527536	0.96693	4005	131.719		55.5	5.8	38.8

### Sheet: Supplemental Table 4
Feature	Spearman rho	p value
Tm sum	0.1	0.39
Tm left	0.05	0.66
Tm right	0.1	0.38
Tm difference	-0.03	0.79
minimum Tm	0.12	0.3
maximum Tm	0.05	0.68
deltaG	-0.05	0.69
3' GC clamp 1	0.02	0.84
3' GC clamp 2	-0.07	0.56
3' GC clamp 3	-0.11	0.35
3' GC clamp 4	-0.03	0.76
3' GC clamp 5	-0.06	0.59
5' GC clamp 1	0.34	0.002
5' GC clamp 2	0.51	1.2e-06
5' GC clamp 3	0.56	6.8e-08
5' GC clamp 4	0.47	9.2e-06
5' GC clamp 5	0.4	0.0003
